# Maternal Circulating MiRNAs That Predict Infant FASD Outcomes Influence Placental Maturation

**DOI:** 10.1101/409854

**Authors:** Alexander M. Tseng, Amanda H. Mahnke, Alan B. Wells, Nihal A. Salem, Andrea M. Allan, Victoria H.J. Roberts, Natali Newman, Nicole A.R. Walter, Christopher D. Kroenke, Kathleen A. Grant, Lisa K. Akison, Karen M. Moritz, Christina D. Chambers, Rajesh C. Miranda, CIFASD

**Affiliations:** Department of Neuroscience and Experimental Therapeutics, Texas A&M University Health Science Center, Bryan, TX, USA; Clinical and Translational Research Institute, University of California San Diego, San Diego, CA, USA; Department of Pediatrics, University of California San Diego, San Diego, CA, USA; Department of Neurosciences, University of New Mexico, Albuquerque, NM, USA; Division of Reproductive and Developmental Sciences, Oregon National Primate Research Center, Oregon Health & Science University, Portland, OR, USA; Division of Neuroscience, Oregon National Primate Research Center, Oregon Health & Science University, Portland, OR, USA; Child Health Research Centre and School of Biomedical Sciences, the University of Queensland, 4072, Brisbane, Australia

**Keywords:** microRNA, placenta, EMT, trophoblast, fetal growth restriction

## Abstract

Prenatal Alcohol exposure (PAE), like other pregnancy complications, can result in placental insufficiency and fetal growth restriction, though the linking causal mechanisms are unclear. We previously identified 11 gestationally-elevated maternal circulating miRNAs that predicted infant growth deficits following PAE. Here, we investigated whether these _HEa_miRNAs contribute to the pathology of PAE, by inhibiting trophoblast epithelial-mesenchymal transition (EMT), a pathway critical for placental development. We now report for the first time, that PAE inhibits expression of placental pro-EMT pathway members in both rodents and primates, and that _HEa_miRNAs collectively, but not individually, mediate placental EMT inhibition. _HEa_miRNAs collectively, but not individually, also inhibited cell proliferation and the EMT pathway in cultured trophoblasts, while inducing cell stress, and following trophoblast syncytialization, aberrant endocrine maturation. Moreover, a single intra-vascular administration of the pooled murine-expressed _HEa_miRNAs, to pregnant mice, decreased placental and fetal growth and inhibited expression of pro-EMT transcripts in placenta. Our data suggests that _HEa_miRNAs collectively interfere with placental development, contributing to the pathology of PAE, and perhaps also, to other causes of fetal growth restriction.

**Summary:** Maternal gestational circulating microRNAs, predictive of adverse infant outcomes including growth deficits, following prenatal alcohol exposure, contribute to placental pathology by impairing the EMT pathway in trophoblasts.
