## Supplementary Table 3 for "Maternal Circulating MiRNAs That Predict Infant FASD Outcomes Influence Placental Maturation"

### Sheet: Sheet1
	Estimate	C.I.	Sig.
AAD0
(Intercept)	39.37	(31.41, 47.33)	<.001***
AAD0	-8.71	(-15.98, -1.43)	0.020*
hCG Level (log)	-0.87	(-1.7, -0.03)	0.042*
Gestational Age at Blood Draw	0.18	(0.02, 0.33)	0.028*
AAD0:hCG Level (Interaction)	1.2	(0.05, 2.35)	0.040*
AADD0
(Intercept)	38.42	(30.55, 46.28)	<.001***
AAD0	-2.65	(-6.3, 1.01)	0.153
hCG Level (log)	-0.7	(-1.63, 0.23)	0.137
Gestational Age at Blood Draw	0.17	(0.02, 0.33)	0.028*
AADD0:hCG Level (Interaction)	0.36	(-0.22, 0.94)	0.222
AADXP
(Intercept)	38.22	(32.01, 44.44)	<.001***
AADXP	-31.84	(-69.34, 5.67)	0.095
hCG Level (log)	-0.57	(-1.13, 0)	0.049*
Gestational Age at Blood Draw	0.15	(0, 0.3)	0.052
AADXP:hCG Level (Interaction)	4.54	(-1.86, 10.93)	0.161
AADDXP
(Intercept)	37.96	(31.85, 44.07)	<.001***
AADDXP	-2.67	(-10.08, 4.73)	0.473
hCG Level (log)	-0.49	(-1.05, 0.07)	0.085
Gestational Age at Blood Draw	0.15	(0, 0.3)	0.051
AADDXP:hCG Level (Interaction)	0.23	(-1.03, 1.48)	0.718
