## Supplementary material for "Maternal Circulating MiRNAs That Predict Infant FASD Outcomes Influence Placental Maturation": Table 1

### Sheet: Table 1
			Weight			Height			Head Circumference
MIMAT #	miRNA	Trimester	Sig.	R2	ρ	Sig.	R2	ρ	Sig.	R2	ρ
MIMAT0004569	hsa-miR-222-5p	2	0.821	1.224	-0.051	0.066	9.572	-0.179	0.8	1.732	-0.104
MIMAT0004561	hsa-miR-187-5p	2	0.462	6.347	0.068	0.17	12.607	-0.074	0.134	10.903	0.103
MIMAT0000687	hsa-mir-299-3p	2	0.552	1.113	0.029	0.069	9.299	-0.203	0.036*	8.65	0.1
MIMAT0004765	hsa-miR-491-3p	2	0.172	3.61	0.112	0.849	2.033	-0.055	0.024*	12.529	0.156
MIMAT0004948	hsa-miR-885-3p	2	0.142	4.227	-0.174	0.044*	7.667	-0.231	0.59	1.36	-0.115
MIMAT0002842	hsa-miR-518f-3p	2	0.246	2.517	0.134	0.918	2.134	-0.118	0.007**	14.561	0.219
MIMAT0004957	hsa-miR-760	2	0.059	6.314	0.195	0.22	4.096	0.079	0.055	10.158	0.195
MIMAT0003880	hsa-miR-671-5p	2	0.123	7.24	0.11	0.578	5.264	-0.031	0.073	10.794	0.107
MIMAT0001541	hsa-miR-449a	2	0.101	11.584	0.104	0.718	5.851	-0.072	0.173	10.036	0.068
MIMAT0000265	hsa-miR-204-5p	2	0.026*	12.377	0.184	0.272	4.973	0	0.131	7.095	0.108
MIMAT0002869	hsa-miR-519a-3p	2	0.034*	7.975	0.153	0.403	6.83	-0.012	0.093	8.181	0.096
MIMAT0004569	hsa-miR-222-5p	3	0.875	0.993	-0.046	0.018*	10.709	-0.196	0.577	4.696	-0.01
MIMAT0004561	hsa-miR-187-5p	3	0.538	2.055	0.049	0.37	2.029	-0.109	0.784	3.697	0.002
MIMAT0000687	hsa-mir-299-3p	3	0.511	0.762	0.005	0.514	1.769	-0.072	0.87	3.786	-0.077
MIMAT0004765	hsa-miR-491-3p	3	0.824	3.165	-0.028	0.2	12.122	-0.121	0.747	4.188	-0.081
MIMAT0004948	hsa-miR-885-3p	3	0.807	0.148	0.029	0.102	4.686	-0.156	0.376	5.009	0.032
MIMAT0002842	hsa-miR-518f-3p	3	0.515	2.099	0.109	0.421	1.715	0.016	0.245	7.917	0.152
MIMAT0004957	hsa-miR-760	3	0.368	1.396	0.141	0.761	0.716	-0.022	0.207	6.052	0.172
MIMAT0003880	hsa-miR-671-5p	3	0.055	8.715	0.155	0.367	3.521	-0.133	0.076	8.196	0.15
MIMAT0001541	hsa-miR-449a	3	0.995	0.085	-0.06	0.982	0.678	-0.151	0.026*	12.022	0.135
MIMAT0000265	hsa-miR-204-5p	3	0.019*	11.872	0.23	0.206	5.589	0.022	0.002**	18.683	0.319
MIMAT0002869	hsa-miR-519a-3p	3	0.391	2.82	0.043	0.302	5.917	-0.151	0.106	9.286	0.118
