## Supplementary Table 1 for "Maternal Circulating MiRNAs That Predict Infant FASD Outcomes Influence Placental Maturation"

### Sheet: Sheet1
Target	Forward Sequence	Reverse Sequence	Product Size	NCBI Accession Number
Homo_sapien Snai1	CGAGTGGTTCTTCTGCGCTA	CTGCTGGAAGGTAAACTCTGGA	157bp	NM_005985
Homo_sapien Snai2	GAACTGGACACACATACAGTGAT	ACTCACTCGCCCCAAAGATG	201bp	NM_003068
Homo_sapien Twist	ATTCAGACCCTCAAGCTGGC	TTCTCTGGAAACAATGACATCTAGG	236bp	NM_000474
Homo_sapien CDH1	GTACAACGACCCAACCCAAGA	CTCTTTGACCACCGCTCTCC	212bp	NM_004360
Homo_sapien VIM	CGGGAGAAATTGCAGGAGGA	AAGGTCAAGACGTGCCAGAG	105bp	NM_003380
Homo_sapien HPRT	CCCTGGCGTCGTGATTAGTG	TCGAGCAAGACGTTCAGTCC	139bp	NM_000194
Homo_sapien ACTB	CCATCCTGCGTCTGGACCT	TCCATGCCCAGGAAGGAAGG	289bp	NM_001101
Homo_sapien 18s	ATGGCCGTTCTTAGTTGGTG	CGCTGAGCCAGTCAGTGTAG	217bp	K03432
Homo_sapien CGA	CCAGAATGCACGCTACAGGA	CCCCATTACTGTGACCCTGTT	195bp	NM_001252383
Homo_sapien CGB	GGACATGGGCATCCAAGGAG	CACGCGGGTCATGGTGG	143bp	NM_033043
Homo_sapien IGF2	CGGCTTCTACTTCAGCAGG	GGAAACAGCACTCCTCAACG	74bp	NM_000612
Mus_musculus Snai1	GCGGAGTTGACTACCGACC	GAAGGTGAACTCCACACACG	275bp	NM_011427
Mus_musculus Snai2	ACTGGACACACACACAGTTATT	CTGCCGACGATGTCCATACA	128bp	NM_011415
Mus_musculus Twist	CTCGGACAAGCTGAGCAAGA	ATGACATCTAGGTCTCCGGC	240bp	NM_011658
Mus_musculus CDH1	TCGCCACAGATGATGGTTCA	CTCAGCAGTAAAGGGGGACG	191bp	NM_009864
Mus_musculus VIM	GACCAGAGATGGACAGGTGA	ACGTCTTTTGGGGTGTCAGT	225bp	NM_011701
Mus_musculus SynB	ACACCCTCATTAAACAGGTTCTC	AGGTCCCTTTCCGGAAGACT	208bp	NM_173420
Mus_musculus 18s	ATGGCCGTTCTTAGTTGGTG	CGCTGAGCCAGTCAGTGTAG	217bp	NR_003278
Mus_musculus HPRT	AGTCCCAGCGTCGTGATTAG	TGATGGCCTCCCATCTCCTT	170bp	NM_013556
Mus_musculus ACTB	CTCTGGCTCCTAGCACCATGAAGA	GTAAAACGCAGCTCAGTAACAGTCCG	200bp	NM_007393
Rattus_Norvegicus CDH1	CTGGGGTCATCAGTGTGGTC	TTGACCCTGGTACGTGCTTG	182bp	NM_031334
Rattus_Norvegicus VIM	TGCGAGAAAAATTGCAGGAGG	AGGCTTGGAAACGTCCACAT	236bp	NM_031140
Rattus_Norvegicus Snai1	AGCAGAGTTGTCTACCGACC	GGAAGGTGAACTCCACACAC	159bp	NM_053805
Rattus_Norvegicus Snai2	CACATTCGGACCCACACGTT	GCTTTTCCCCAGTGTGTGTTCT	106bp	NM_013035
Rattus_Norvegicus Twist	CGGAGACCTAGATGTCATTGTT	GCAGAGGTGTGAGGGTGATG	231bp	NM_053530
Rattus_Norvegicus ACTB	AGATCAAGATCATTGCTCCTCCT	ACGCAGCTCAGTAACAGTCC	174bp	NM_031144
Rattus_Norvegicus 18s	ATGGCCGTTCTTAGTTGGTG	CGCTGAGCCAGTCAGTGTAG	217bp	NR_046237
Target	Qiagen Catalogue number
mmu-miR-187-5p	Cat No. YP02107430
mmu-miR-222-5p	Cat No. YP02104781
hsa-miR-204-5p	Cat No. YP00206072
hsa-miR-574-3p	Cat No. YP00206011
hsa-miR-491-3p	Cat No. YP00205977
hsa-miR-671-5p	Cat No. YP00205649
mmu-miR-299a-3p	Cat No. YP00205071
hsa-miR-30b-5p	Cat No. YP00204765
hsa-miR-760	Cat No. YP00204549
hsa-miR-449a	Cat No. YP00204481
hsa-miR-652-3p	Cat No. YP00204387
hsa-miR-25-3p	Cat No. YP00204361
hsa-miR-15b-5p	Cat No. YP00204243
has-miR-519a-3p	Cat No. YP00205919
has-miR-299-3p	Cat No. YP00204702
has-miR-222-5p	Cat No. YP00204314
has-miR-518f-3p	Cat No. YP00204140
has-miR-885-3p	Cat No. YP00204136
rno-miR-222-5p	Cat No. YP02101453
rno-miR-187-5p	Cat No. YP02107098
rno-miR-299a-3p	Cat No. YP02115669
